# A long-lived human gastric tissue model defines regulators of lineage maturation

**DOI:** 10.64898/2026.11.25.769210

**Authors:** Ninouk Akkerman, Mikhail Nikolaev, Lukas Adam, Yannik Bollen, Jannika Bosch, Suraj Rajan Vasandani, Laura Gaspa-Toneu, Andrea Corsinotti, Alberto Valdeolivas, Franziska Voellmy, Irineja Cubela, Rebecca A. Siwicki, Javier Torres-Barajas, Hans Clevers, J. Gray Camp, Nikolche Gjorevski, Joep Beumer

## Abstract

The gastric epithelium maintains barrier function against food-borne pathogens and executes metabolic activities through specialized cell types. The niche signals and gene-regulatory networks governing gastric specification remain poorly understood, partly due to the lack of mature human in vitro models. Here we develop long-lived engineered gastric epithelia that recapitulate gland-pit topography and, upon extended culture, give rise to all known gastric epithelial lineages including rare enteroendocrine and tuft cell subtypes. We use niche and genetic perturbations on EGE to explore patterning, cell differentiation, and gene regulation in the stomach. We establish a role for Neuregulin-1 in foveolar cell maturation, discover a novel FOXI1-regulated population resembling ionocytes and generate a roadmap of gastric enteroendocrine cell differentiation. This work establishes a physiological model that provides insights into the regulation of lineage maturation and can be employed to investigate broad aspects of gastric homeostasis and disease.
