## Supplementary Table 2 for "A long-lived human gastric tissue model defines regulators of lineage maturation"

Gene	Ensembl ID	Probesets
CXCL3	ENSG00000163734	8
AGR2	ENSG00000106541	8
TCL1A	ENSG00000100721	8
VPREB3	ENSG00000128218	6
P2RX5	ENSG00000083454	8
MS4A1	ENSG00000156738	8
FCRLA	ENSG00000132185	8
CD37	ENSG00000104894	8
CXCR4	ENSG00000121966	8
CD19	ENSG00000177455	8
LIFR	ENSG00000113594	8
GLUL	ENSG00000135821	8
AZGP1	ENSG00000160862	8
GPER1	ENSG00000164850	8
MMP19	ENSG00000123342	8
MEG3	ENSG00000214548	8
CCL2	ENSG00000108691	8
HGF	ENSG00000019991	8
COL6A3	ENSG00000163359	8
CXCL17	ENSG00000189377	8
MT1X	ENSG00000187193	4
CEACAM6	ENSG00000086548	8
SERPINB5	ENSG00000206075	8
KRT7	ENSG00000135480	8
KRT17	ENSG00000128422	8
OLFM4	ENSG00000102837	8
EPHB2	ENSG00000133216	8
DMBT1	ENSG00000187908	8
REG1A	ENSG00000115386	7
RNF43	ENSG00000108375	8
VWF	ENSG00000110799	8
CDH5	ENSG00000179776	8
RAMP3	ENSG00000122679	8
KDR	ENSG00000128052	8
FLT1	ENSG00000102755	8
COL3A1	ENSG00000168542	8
C1QB	ENSG00000173369	8
COL1A1	ENSG00000108821	8
ACTG2	ENSG00000163017	8
ACTA2	ENSG00000107796	8
MYH11	ENSG00000133392	8
MYL9	ENSG00000101335	8
MSMB	ENSG00000263639	8
SOSTDC1	ENSG00000171243	8
OASL	ENSG00000135114	8
MZB1	ENSG00000170476	8
SCG5	ENSG00000166922	8
IRF4	ENSG00000137265	8
BMP6	ENSG00000153162	8
IL1R2	ENSG00000115590	8
IL1B	ENSG00000125538	8
ITGB6	ENSG00000115221	8
MGP	ENSG00000111341	8
COL14A1	ENSG00000187955	8
LUM	ENSG00000139329	8
CFD	ENSG00000197766	7
GPNMB	ENSG00000136235	8
CD163	ENSG00000177575	8
CSF1R	ENSG00000182578	8
CD14	ENSG00000170458	8
MS4A4A	ENSG00000110079	8
CPA3	ENSG00000163751	8
TPSB2	ENSG00000197253	5
TPSAB1	ENSG00000172236	5
KIT	ENSG00000157404	8
ITGAX	ENSG00000140678	8
CLEC10A	ENSG00000132514	8
CLEC7A	ENSG00000172243	8
HCK	ENSG00000101336	8
CSF2RA	ENSG00000198223	8
RGS5	ENSG00000143248	8
ACKR1	ENSG00000213088	8
S100A8	ENSG00000143546	4
CSF3R	ENSG00000119535	8
FGR	ENSG00000000938	8
HHEX	ENSG00000152804	8
FFAR1	ENSG00000126266	8
GCG	ENSG00000115263	8
GC	ENSG00000145321	8
PROK2	ENSG00000163421	8
ITGAE	ENSG00000083457	8
GZMA	ENSG00000145649	8
CCL5	ENSG00000271503	8
KLRK1	ENSG00000213809	8
PRF1	ENSG00000180644	8
DUSP4	ENSG00000120875	8
NPR3	ENSG00000113389	8
IL2	ENSG00000109471	8
CD4	ENSG00000010610	8
NRG1	ENSG00000157168	8
PDGFRA	ENSG00000134853	8
COL5A1	ENSG00000130635	8
BMP4	ENSG00000125378	8
COL4A5	ENSG00000188153	8
CXCL2	ENSG00000081041	8
ETV5	ENSG00000244405	8
SERPINA3	ENSG00000196136	8
CLU	ENSG00000120885	8
IGHG2	ENSG00000211893	3
TSLP	ENSG00000145777	8
DUSP5	ENSG00000138166	8
THBS1	ENSG00000137801	8
IL7R	ENSG00000168685	8
CD40LG	ENSG00000102245	8
CD2	ENSG00000116824	8
RORA	ENSG00000069667	8
STAT4	ENSG00000138378	8
FYB1	ENSG00000082074	8
ITK	ENSG00000113263	8
TXK	ENSG00000074966	8
CTLA4	ENSG00000163599	8
TIGIT	ENSG00000181847	8
NODAL	ENSG00000156574	8
GDF1	ENSG00000130283	8
LEFTY1	ENSG00000243709	8
LEFTY2	ENSG00000143768	8
ACVR1	ENSG00000115170	8
ACVR1B	ENSG00000135503	8
ACVR1C	ENSG00000123612	8
ACVR2A	ENSG00000121989	8
ACVR2B	ENSG00000114739	8
ACVRL1	ENSG00000139567	8
TDGF1	ENSG00000241186	8
CFC1	ENSG00000136698	8
FOXH1	ENSG00000160973	8
SMAD2	ENSG00000175387	8
PGA3	ENSG00000229859	8
PGA5	ENSG00000256713	8
AQP5	ENSG00000161798	8
ASCL1	ENSG00000139352	8
ASCL2	ENSG00000183734	7
ASCL3	ENSG00000176009	7
ATP4A	ENSG00000105675	8
ATP4B	ENSG00000186009	8
BHLHA15	ENSG00000180535	3
BMP1	ENSG00000168487	8
BMP10	ENSG00000163217	8
GDF11	ENSG00000135414	8
BMP15	ENSG00000130385	8
BMP2	ENSG00000125845	8
BMP3	ENSG00000152785	8
BMP5	ENSG00000112175	8
BMP7	ENSG00000101144	8
BMP8A	ENSG00000183682	8
BMP8B	ENSG00000116985	8
BMPR1A	ENSG00000107779	8
BMPR1B	ENSG00000138696	8
BMPR2	ENSG00000204217	8
ID1	ENSG00000125968	6
ID2	ENSG00000115738	8
ID3	ENSG00000117318	8
BAMBI	ENSG00000095739	8
SMAD1	ENSG00000170365	8
BTC	ENSG00000174808	8
CBLIF	ENSG00000134812	8
CHRD	ENSG00000090539	8
DCLK2	ENSG00000170390	8
EGF	ENSG00000138798	8
EGFR	ENSG00000146648	8
ERBB2	ENSG00000141736	8
ERBB3	ENSG00000065361	8
ERBB4	ENSG00000178568	8
EREG	ENSG00000124882	8
STMN1	ENSG00000117632	8
FOXI1	ENSG00000168269	8
FZD1	ENSG00000157240	8
FZD10	ENSG00000111432	8
FZD2	ENSG00000180340	8
FZD3	ENSG00000104290	8
FZD4	ENSG00000174804	8
FZD5	ENSG00000163251	8
FZD6	ENSG00000164930	8
FZD7	ENSG00000155760	8
FZD8	ENSG00000177283	8
FZD9	ENSG00000188763	8
LGR4	ENSG00000205213	8
LGR5	ENSG00000139292	8
LGR6	ENSG00000133067	8
MBOAT4	ENSG00000177669	8
ACSL1	ENSG00000151726	8
HAP1	ENSG00000173805	8
NKX6-3	ENSG00000165066	8
GKN2	ENSG00000183607	8
GREM1	ENSG00000166923	8
INHA	ENSG00000123999	7
INHBA	ENSG00000122641	8
INHBB	ENSG00000163083	8
LEPR	ENSG00000116678	8
LIPF	ENSG00000182333	8
MUC6	ENSG00000184956	8
NEUROG3	ENSG00000122859	8
NOG	ENSG00000183691	8
NRG2	ENSG00000158458	8
NRG3	ENSG00000185737	8
NRG4	ENSG00000169752	8
PTF1A	ENSG00000168267	7
LHX5	ENSG00000089116	8
RSPO1	ENSG00000169218	8
RSPO2	ENSG00000147655	8
RSPO3	ENSG00000146374	8
RSPO4	ENSG00000101282	8
TFF2	ENSG00000160181	3
TGFB3	ENSG00000119699	8
TGFA	ENSG00000163235	8
TGFB1	ENSG00000105329	8
TGFB2	ENSG00000092969	8
TGFBR1	ENSG00000106799	8
TGFBR2	ENSG00000163513	8
TGFBR3	ENSG00000069702	8
SMAD3	ENSG00000166949	8
TNFRSF19	ENSG00000127863	8
TPH1	ENSG00000129167	8
WNT1	ENSG00000125084	8
WNT10A	ENSG00000135925	8
WNT10B	ENSG00000169884	8
WNT11	ENSG00000085741	8
WNT16	ENSG00000002745	8
WNT2	ENSG00000105989	8
WNT2B	ENSG00000134245	8
WNT3	ENSG00000108379	8
WNT3A	ENSG00000154342	8
WNT4	ENSG00000162552	8
WNT5A	ENSG00000114251	8
WNT5B	ENSG00000111186	8
WNT6	ENSG00000115596	7
WNT7A	ENSG00000154764	8
WNT7B	ENSG00000188064	8
WNT8A	ENSG00000061492	8
WNT8B	ENSG00000075290	8
WNT9A	ENSG00000143816	8
WNT9B	ENSG00000158955	8
AXIN2	ENSG00000168646	8
EPHA1	ENSG00000146904	8
EPHA2	ENSG00000142627	8
EPHA3	ENSG00000044524	8
EPHA4	ENSG00000116106	8
EPHA5	ENSG00000145242	8
EPHA6	ENSG00000080224	8
EPHA7	ENSG00000135333	8
EPHA8	ENSG00000070886	8
EPHA10	ENSG00000183317	8
EPHB1	ENSG00000154928	8
EPHB3	ENSG00000182580	8
EPHB4	ENSG00000196411	8
EPHB6	ENSG00000106123	8
EFNA1	ENSG00000169242	8
EFNA2	ENSG00000099617	8
EFNA3	ENSG00000143590	8
EFNA4	ENSG00000243364	8
EFNA5	ENSG00000184349	8
EFNB1	ENSG00000090776	8
EFNB2	ENSG00000125266	8
EFNB3	ENSG00000108947	8
CD200	ENSG00000091972	8
CD200R1	ENSG00000163606	8
CD200R1L	ENSG00000206531	8
IL4R	ENSG00000077238	8
IL6R	ENSG00000160712	8
IL10RA	ENSG00000110324	8
IL10RB	ENSG00000243646	8
IL13RA1	ENSG00000131724	8
IL17RA	ENSG00000177663	8
IL17RB	ENSG00000056736	8
IL20RA	ENSG00000016402	8
IL20RB	ENSG00000174564	8
IL22RA1	ENSG00000142677	8
IL1RL1	ENSG00000115602	8
IL4	ENSG00000113520	7
IL6	ENSG00000136244	8
CXCL8	ENSG00000169429	8
IL10	ENSG00000136634	8
IL13	ENSG00000169194	8
IL17A	ENSG00000112115	8
IL17F	ENSG00000112116	8
IL19	ENSG00000142224	8
IL20	ENSG00000162891	8
IL24	ENSG00000162892	8
IL26	ENSG00000111536	8
IL22	ENSG00000127318	8
IL23A	ENSG00000110944	8
IL25	ENSG00000166090	8
IL33	ENSG00000137033	8
NOTCH1	ENSG00000148400	8
NOTCH2	ENSG00000134250	8
NOTCH3	ENSG00000074181	8
NOTCH4	ENSG00000204301	8
DLL1	ENSG00000198719	8
DLL3	ENSG00000090932	8
DLL4	ENSG00000128917	8
JAG1	ENSG00000101384	8
JAG2	ENSG00000184916	8
SHH	ENSG00000164690	8
IHH	ENSG00000163501	8
DHH	ENSG00000139549	8
PTCH1	ENSG00000185920	8
PTCH2	ENSG00000117425	8
SMO	ENSG00000128602	8
HHIP	ENSG00000164161	8
GLI1	ENSG00000111087	8
GLI2	ENSG00000074047	8
GLI3	ENSG00000106571	8
FGFR1	ENSG00000077782	8
FGFR2	ENSG00000066468	8
FGFR3	ENSG00000068078	8
FGFR4	ENSG00000160867	8
KLB	ENSG00000134962	8
FGF1	ENSG00000113578	8
FGF2	ENSG00000138685	8
FGF3	ENSG00000186895	8
FGF4	ENSG00000075388	8
FGF5	ENSG00000138675	8
FGF6	ENSG00000111241	8
FGF7	ENSG00000140285	8
FGF8	ENSG00000107831	7
FGF9	ENSG00000102678	8
FGF10	ENSG00000070193	8
FGF17	ENSG00000158815	8
FGF18	ENSG00000156427	8
FGF19	ENSG00000162344	8
FGF21	ENSG00000105550	8
FGF23	ENSG00000118972	8
FGF16	ENSG00000196468	8
FGF20	ENSG00000078579	8
FGF22	ENSG00000070388	7
PIEZO1	ENSG00000103335	8
PIEZO2	ENSG00000154864	8
TRPV4	ENSG00000111199	8
ASIC2	ENSG00000108684	8
PKD1	ENSG00000008710	8
PKD2	ENSG00000118762	8
TRPV1	ENSG00000196689	8
TRPM8	ENSG00000144481	8
ASIC1	ENSG00000110881	8
NGFR	ENSG00000064300	8
NTRK1	ENSG00000198400	8
TNFRSF1A	ENSG00000067182	8
OPRD1	ENSG00000116329	8
TAS1R1	ENSG00000173662	8
TAS1R3	ENSG00000169962	8
SSTR1	ENSG00000139874	8
SSTR2	ENSG00000180616	8
SSTR3	ENSG00000278195	8
SSTR4	ENSG00000132671	8
SSTR5	ENSG00000162009	6
GLP1R	ENSG00000112164	8
GCGR	ENSG00000215644	8
CCKAR	ENSG00000163394	8
CCKBR	ENSG00000110148	8
GIPR	ENSG00000010310	8
HTR1B	ENSG00000135312	8
HTR1E	ENSG00000168830	8
HTR2A	ENSG00000102468	8
HTR2B	ENSG00000135914	8
HTR3C	ENSG00000178084	8
HTR3E	ENSG00000186038	8
HTR4	ENSG00000164270	8
HRH1	ENSG00000196639	8
HRH2	ENSG00000113749	8
TAC3	ENSG00000166863	8
TACR3	ENSG00000169836	8
PYY	ENSG00000131096	8
NPY	ENSG00000122585	7
NPY1R	ENSG00000164128	8
NPY2R	ENSG00000185149	8
NPY4R	ENSG00000204174	8
NPY5R	ENSG00000164129	8
NTS	ENSG00000133636	8
IAPP	ENSG00000121351	8
NTSR1	ENSG00000101188	8
NTSR2	ENSG00000169006	8
SORT1	ENSG00000134243	8
CALCR	ENSG00000004948	8
CALCA	ENSG00000110680	8
CGA	ENSG00000135346	8
LHB	ENSG00000104826	4
LHCGR	ENSG00000138039	8
ENHO	ENSG00000168913	8
GPR19	ENSG00000183150	8
CARTPT	ENSG00000164326	7
GPR162	ENSG00000250510	8
LEP	ENSG00000174697	8
GHSR	ENSG00000121853	8
MLN	ENSG00000096395	6
MLNR	ENSG00000102539	5
TRAC	ENSG00000277734	8
CD3D	ENSG00000167286	8
CD8A	ENSG00000153563	8
GZMB	ENSG00000100453	8
MRC1	ENSG00000260314	8
CD68	ENSG00000129226	8
CLEC9A	ENSG00000197992	8
FOXP3	ENSG00000049768	8
PDPN	ENSG00000162493	8
LYVE1	ENSG00000133800	8
ELAVL3	ENSG00000196361	8
UCHL1	ENSG00000154277	6
TUBB3	ENSG00000258947	8
PLP1	ENSG00000123560	8
VIP	ENSG00000146469	8
VIPR1	ENSG00000114812	8
VIPR2	ENSG00000106018	8
ADRA2A	ENSG00000150594	8
NTRK2	ENSG00000148053	8
CD81	ENSG00000110651	8
AREG	ENSG00000109321	7
CFTR	ENSG00000001626	8
TRPM5	ENSG00000070985	8
BMX	ENSG00000102010	8
CLNK	ENSG00000109684	8
ATP6V1B1	ENSG00000116039	8
C11orf53	ENSG00000150750	8
POU2F3	ENSG00000137709	8
NMU	ENSG00000109255	6
LIPG	ENSG00000101670	8
PTGER3	ENSG00000050628	8
NMUR1	ENSG00000171596	8
NMUR2	ENSG00000132911	8
GLP2R	ENSG00000065325	8
FLT4	ENSG00000037280	8
VEGFA	ENSG00000112715	8
VEGFB	ENSG00000173511	6
VEGFC	ENSG00000150630	8
PGF	ENSG00000119630	8
VEGFD	ENSG00000165197	8
PDGFA	ENSG00000197461	8
PDGFB	ENSG00000100311	8
PDGFC	ENSG00000145431	8
PDGFD	ENSG00000170962	8
PDGFRB	ENSG00000113721	8
NTRK3	ENSG00000140538	8
BDNF	ENSG00000176697	8
NTF3	ENSG00000185652	8
NTF4	ENSG00000225950	8
MET	ENSG00000105976	8
IGF1	ENSG00000017427	8
IGF2	ENSG00000167244	8
IGF1R	ENSG00000140443	8
IGF2R	ENSG00000197081	8
RET	ENSG00000165731	8
GFRA1	ENSG00000151892	8
GFRA2	ENSG00000168546	8
GFRA3	ENSG00000146013	8
GFRA4	ENSG00000125861	7
KITLG	ENSG00000049130	8
ARTN	ENSG00000117407	8
GDNF	ENSG00000168621	8
NRTN	ENSG00000171119	4
PSPN	ENSG00000125650	8
CXCL12	ENSG00000107562	8
SCT	ENSG00000070031	2
SCTR	ENSG00000080293	8
OXT	ENSG00000101405	1
OXTR	ENSG00000180914	8
GALR1	ENSG00000166573	8
GALR2	ENSG00000182687	5
GALR3	ENSG00000128310	2
GAL	ENSG00000069482	4
GRP	ENSG00000134443	7
GRPR	ENSG00000126010	8
PTGER1	ENSG00000160951	4
PTGER2	ENSG00000125384	8
PTGER4	ENSG00000171522	8
TAC1	ENSG00000006128	8
TACR1	ENSG00000115353	8
RXFP1	ENSG00000171509	8
RXFP2	ENSG00000133105	8
RXFP3	ENSG00000182631	8
RXFP4	ENSG00000173080	8
RLN2	ENSG00000107014	8
INSL5	ENSG00000172410	7
RLN1	ENSG00000107018	8
AGT	ENSG00000135744	8
AGTR1	ENSG00000144891	8
AGTR2	ENSG00000180772	8
ALDH1A1	ENSG00000165092	8
ATP6V0B	ENSG00000117410	8
TFCP2L1	ENSG00000115112	8
SOX4	ENSG00000124766	8
TRDC	ENSG00000211829	7
TRGC1	ENSG00000211689	8
