## Supplementary Table 3 for "A long-lived human gastric tissue model defines regulators of lineage maturation"

run_name	cassette_name	region_name	panel_design_id	region_area	total_cell_area	total_high_quality_decoded_transcripts	fraction_transcripts_decoded_q20	nuclear_transcripts_per_100um2	decoded_transcripts_per_100um2	adjusted_negative_control_probe_rate	adjusted_negative_control_codeword_rate	negative_control_probe_counts_per_control_per_cell	estimated_number_of_false_positive_transcripts_per_cell	num_cells_detected	fraction_empty_cells	cells_per_100um2	fraction_transcripts_assigned	median_genes_per_cell	median_transcripts_per_cell	thickness_transcripts_high_quality	stain_definition	segmented_cell_stain_frac	segmented_cell_boundary_frac	segmented_cell_interior_frac	segmented_cell_nuc_expansion_frac	segmented_cell_boundary_count	segmented_cell_interior_count	segmented_cell_nuc_expansion_count
PS-27913_GastricEpithel_20250724	Blocks_2_3_13	Corpus1	MRNRQE	29398824.3	7617813.592	15373156	0.9172476	179.2807038	169.1141407	0.000219533	0.000186252	4.53E-05	0.021724895	103844	0.031431763	0.35322501	0.838006197	21	53	9.254137372	xenium_cell_segmentation_stains_v1	0.927911097	0.107016294	0.820894804	0.072088903	11113	85245	7486
PS-27913_GastricEpithel_20250724	Blocks_7_9_13	Corpus2	MRNRQE	30184129.1	11241283.31	29810254	0.944001462	207.1334262	206.2240882	0.000198752	0.0002461	6.18E-05	0.029660802	157784	0.004740658	0.522738289	0.777659727	23	80	6.746400658	xenium_cell_segmentation_stains_v1	0.910244385	0.098108807	0.812135578	0.089755615	15480	128142	14162
PS-27913_GastricEpithel_20250724	Blocks_2_3_13	Antrum1	MRNRQE	39311258.51	10623336.71	19481158	0.916219785	165.927422	142.4961612	0.000279751	0.000169328	4.29E-05	0.020611215	190964	0.025434113	0.485774323	0.777050676	25	60	7.997331444	xenium_cell_segmentation_stains_v1	0.951064075	0.276748497	0.674315578	0.048935925	52849	128770	9345
PS-27913_GastricEpithel_20250724	Blocks_7_9_13	Antrum1	MRNRQE	34997200.89	11127991.73	12053718	0.925185341	98.51775905	89.36150599	0.000559972	0.0002047	5.48E-05	0.026323204	198760	0.04502415	0.567931134	0.82498537	16	34	9.808852125	xenium_cell_segmentation_stains_v1	0.925442745	0.152178507	0.773264238	0.074557255	30247	153694	14819
